# Transient histone deacetylase inhibition induces cellular memory of gene expression and three-dimensional genome folding

**DOI:** 10.1101/2024.11.21.624660

**Authors:** Flora Paldi, Michael F Szalay, Marco Di Stefano, Daniel Jost, Hadrien Reboul, Giacomo Cavalli

## Abstract

Epigenetic memory enables the stable propagation of gene expression patterns in response to transient developmental and environmental stimuli. Although three-dimensional (3D) organisation is emerging as a key regulator of genome function, it is unknown whether it contributes to cellular memory. Here, we establish that acute perturbation of the epigenome can induce cellular memory of gene expression in mouse embryonic stem cells (mESCs). Specifically, we uncover how a pulse of histone deacetylase inhibition translates to changes in histone acetylation and methylation, as well as global and local genome folding. While most epigenomic and transcriptional changes are readily reversible once the perturbation is removed, genome architecture partially maintains its perturbed conformation. This is significant, as a second transient pulse of hyperacetylation induces continued gene expression deregulation at hundreds of loci. Using ultra-deep Micro-C, we associate memory of gene expression with enhancer-promoter contacts and repressive chromatin topology mediated by Polycomb. These results demonstrate how cells are able to record a transient stress in their 3D genome architecture, enabling them to respond more robustly in a second bout of the same perturbation.

---

Cellular identity is established by gene regulation and epigenetic mechanisms that shape the transcriptional landscape. The information to maintain transcriptional programs is stored in alternative chromatin states that provide the means for cellular plasticity to respond to developmental and environmental cues. This is particularly true for embryonic stem cells (ESCs) that have the developmental potential to give rise to all germ layers. ESCs have distinctive permissive chromatin where activating and repressive configurations often co-exist^1^. These bivalent or poised states are mainly established around developmental genes and require a fine balance between opposing signals to keep gene expression sufficiently low but also prime genes for future activation^2,3^. An important feature of functional chromatin states is the ability to convert short-lived signals to long-lived changes in gene expression – a concept commonly referred to as cellular memory^4^. Cellular memory is widely accepted as an important aspect underlying development and often involves a complex interplay between different epigenetic layers to stabilize gene expression programs following cellular state transitions^5^. However, the crosstalk between epigenetic mechanisms and to what extent can they contribute to memory have been difficult to study due to functional redundancy between components of the epigenetic machinery, as well as the lack of experimental approaches that uncouple gene regulation from cellular memory.

In this study we sought to understand the dynamics of the epigenome during a short-lived disruption of chromatin state balance. To this end, we pulsed mouse ESCs with the histone deacetylase (HDAC) inhibitor trichostatin A (TSA)^6^ that has rapid, global, yet reversible effects on histone acetylation. This latter aspect was critical for allowing us to ask whether such an acute perturbation could trigger cellular memory on the short term. Using a combination of RNA sequencing (RNA-seq), chromatin immunoprecipitation followed by sequencing (ChIP-seq) and ultra-deep Micro-C, we investigate the interplay of gene expression, histone landscape and genome folding at an unprecedented resolution. We place particular emphasis on 3D genome organisation, which is emerging as a key contributor to cellular identity through its role in gene expression control^7^, and we uncover a novel link between 3D genome organisation and cellular memory.
