## Supplemental Table 1 for "Transient histone deacetylase inhibition induces cellular memory of gene expression and three-dimensional genome folding"

### Sheet: Sheet1
Full depth control dataset
fullDMSO	E-DMSO	F-DMSO	G-DMSO	H-DMSO	I-DMSO	MS-DMSO	TOTAL DMSO
valid_interaction	1789592265	1426716583	1904865053	1422413901	2907901567	1393336249	10844825618
valid_interaction_rmdup	1536046168	1241816502	1640960644	1103102350	1928341265	1083703195	8533970124
trans_interaction	426925623	228384064	398597329	212295167	434793119	343977299	2044972601
cis_interaction	1109120545	1013432438	1242363315	890807183	1493548146	739725896	6488997523
cis_shortRange	390992834	337089409	597318626	385791153	668227863	299034003	2678453888
cis_longRange	718127711	676343029	645044689	505016030	825320283	440691893	3810543635
Datasets used for DMSO vs TSA comparison
fullTSA	E-TSAwP	F-TSAwP	G-TSAwP	H-TSAwP	I-TSAwP	TOTAL TSA		midDMSO	F-DMSO	G-DMSO	I-DMSO	TOTAL DMSO
valid_interaction	1854316187	1535077311	2162333553	1240885212	1483564990	8276177253		valid_interaction	1426716583	1904865053	2907901567	6239483203
valid_interaction_rmdup	1617156728	1322075635	2017942814	1022274977	714780120	6694230274		valid_interaction_rmdup	1241816502	1640960644	1928341265	4811118411
trans_interaction	857609316	493524617	1077918518	322232318	240746112	2992030881		trans_interaction	228384064	398597329	434793119	1061774512
cis_interaction	759547412	828551018	940024296	700042659	474034008	3702199393		cis_interaction	1013432438	1242363315	1493548146	3749343899
cis_shortRange	388346104	341683025	536010965	342167232	233832711	1842040037		cis_shortRange	337089409	597318626	668227863	1602635898
cis_longRange	371201308	486867993	404013331	357875427	240201297	1860159356		cis_longRange	676343029	645044689	825320283	2146708001
Datasets used for DMSO vs TSA vs REC comparison
mREC	G-24hRECwP	H-24hRECwP	TOTAL 24hREC			sDMSO	F-DMSO		sTSA	G-TSAwP
valid_interaction	1055007591	934362469	1989370060			valid_interaction	1426716583		valid_interaction	2162333553
valid_interaction_rmdup	834145361	699681010	1533826371			valid_interaction_rmdup	1241816502		valid_interaction_rmdup	2017942814
trans_interaction	216633222	164201904	380835126			trans_interaction	228384064		trans_interaction	1077918518
cis_interaction	617512139	535479106	1152991245			cis_interaction	1013432438		cis_interaction	940024296
cis_shortRange	307607968	245044876	552652844			cis_shortRange	337089409		cis_shortRange	536010965
cis_longRange	309904171	290434230	600338401			cis_longRange	676343029		cis_longRange	404013331
